# Human CNS-3D organoids predict clinical seizure liability from calcium network activity

**DOI:** 10.64898/2026.05.20.726675

**Authors:** Andrew S. LaCroix, Nicholas S. Coungeris, Victoria Alstat, Corey Rountree, Paolo Botta, Muhammad Maaz, Christopher M. Butt

## Abstract

Drug-induced seizures remain a major safety concern in drug development, yet human seizure liability is difficult to predict using conventional preclinical models. Here, we evaluated whether spontaneous calcium network activity in human induced pluripotent stem cell-derived CNS-3D Brain Organoids could predict clinically observed seizure risk across a pharmacokinetically anchored drug set. CNS-3D organoids contained neuronal and astrocytic populations, expressed neuroactive receptor and ion-channel gene programs that aligned with human cortical tissue, and exhibited reproducible spontaneous calcium oscillations across production batches. A retrospective drug panel of 66 small-molecule drugs was assembled from human clinical evidence, including 30 seizure-associated drugs and 36 comparator drugs without documented clinical seizure liability. Drugs were tested across concentration ranges anchored to reported clinical C_max_, and calcium time-series responses were integrated with chemical structure features using a machine-learning workflow. The final model predicted clinical seizure liability with an AUROC of 0.872, achieving 83.3% sensitivity and 88.9% specificity in drug-level cross-validation. Model scores also stratified seizure-associated drugs by clinical context and prevalence, suggesting that CNS-3D activity profiles capture clinically meaningful differences in seizure risk. Compared with published *in vitro* and preclinical seizure-liability models, CNS-3D organoid-based predictions showed improved balanced sensitivity and specificity. These findings support high-throughput calcium profiling in human CNS-3D organoids as a scalable, exposure-aware platform for predicting human seizure liability and contributing functional human data to neuro-safety assessment.
