## Supplemental Table 1 for "Human CNS-3D organoids predict clinical seizure liability from calcium network activity"

### Sheet: Sheet1
System	GeneID	TPM - iPSC	TPM - Fetal Whole Brain	TPM - Adult Cortex	TPM - NPC r1	TPM - NPC r2	TPM - NPC r3	CNS-3D 6w r1	CNS-3D 6w r2	CNS-3D 6w r3	CNS-3D 10w r1	CNS-3D 10w r2	CNS-3D 10w r3	log(TPM+1) - iPSC	log(TPM+1) - Fetal Whole Brain	log(TPM+1) - Adult Cortex	log(TPM+1) NPC r1	log(TPM+1) NPC r2	log(TPM+1) NPC r3	log(TPM+1) CNS-3D 6w r1	log(TPM+1) CNS-3D 6w r2	log(TPM+1) CNS-3D 6w r3	log(TPM+1) CNS-3D 10w r1	log(TPM+1) CNS-3D 10w r2	log(TPM+1) CNS-3D 10w r3
mGluR	GRM1	0.0796	14.9546	8.2365	0.229482	0.418467	0.688445	7.4784	5.02835	9.32775	3.91469	7.09368	9.13202	0.0332629	1.20289	0.965507	0.089722	0.151819	0.227487	0.928314	0.780198	1.01401	0.691496	0.908146	1.0057
mGluR	GRM2	0.5414	5.058	2.9904	0.479008	0.338123	0.112708	8.88983	8.01634	7.50916	3.25444	7.66413	5.10003	0.187915	0.782329	0.601016	0.169971	0.126496	0.0463811	0.995189	0.95503	0.929887	0.628842	0.937725	0.785332
mGluR	GRM3	5.103	45.2514	44.5589	32.5771	39.0814	7.61064	48.9942	53.2186	62.1591	32.0407	56.4595	41.1936	0.785543	1.66512	1.65857	1.52604	1.60294	0.935035	1.69892	1.73415	1.80044	1.51905	1.75936	1.62525
mGluR	GRM4	1.5461	0.4509	0.4899	0.0184026	0.0368053	0	2.19605	2.92909	1.91388	1.1655	1.71145	0.993743	0.405875	0.161637	0.173157	0.00791952	0.0156972	0	0.504614	0.594292	0.464471	0.335558	0.433201	0.299669
mGluR	GRM5	0.0729	40.7176	38.256	0.0287555	0.00575109	0.0805153	19.6112	17.5121	23.5852	7.78123	15.8615	18.53	0.0305592	1.62032	1.59391	0.0123122	0.00249051	0.0336309	1.3141	1.26746	1.39067	0.943555	1.2269	1.2907
mGluR	GRM6	0.0708	1.0229	0.262	0.0724463	0.108669	0.108669	0.259599	0.23545	0.326008	0.108669	0.434678	0.326008	0.0297084	0.305974	0.101059	0.0303755	0.0448021	0.0448021	0.100232	0.0918253	0.122546	0.0448021	0.156754	0.122546
mGluR	GRM7	0.0233	44.3767	9.6575	0.955685	0.840029	2.15486	9.75773	9.57512	13.0996	6.55588	11.4561	8.23594	0.010003	1.65683	1.02766	0.291299	0.264825	0.49898	1.03172	1.02429	1.14921	0.878285	1.09538	0.965481
mGluR	GRM8	2.1372	3.4154	6.1547	0.175831	0.0799233	0.191816	4.53165	3.88427	5.43478	3.125	4.5796	3.53261	0.496542	0.64497	0.854591	0.070345	0.0333929	0.0762092	0.742855	0.6888	0.808534	0.615424	0.746603	0.656348
iGluR	GRIA1	0.936	99.841	44.416	27.0562	16.8745	26.2271	124.841	145.436	164.394	95.7681	162.47	109.956	0.286905	2.00364	1.65721	1.44803	1.25223	1.435	2.09982	2.16565	2.21852	1.98573	2.21344	2.04515
iGluR	GRIA2	0.0092	74.3141	146.257	1.47634	1.48753	0.659881	79.622	60.0884	85.7734	37.6915	72.0445	89.5202	0.00397724	1.87688	2.16808	0.393811	0.395768	0.220077	1.90645	1.78596	1.93839	1.58762	1.86359	1.95675
iGluR	GRIA3	2.2378	23.6854	41.8899	1.31803	1.38781	2.37246	32.1833	38.1997	43.5571	20.6544	38.1997	39.7969	0.51025	1.39244	1.63236	0.36512	0.378	0.527947	1.52092	1.59328	1.64892	1.33555	1.59328	1.61063
iGluR	GRIK1	0.0769	8.8133	11.081	3.06459	3.71287	5.3984	38.7789	36.4804	49.057	27.8524	41.0302	30.0684	0.0321754	0.991815	1.0821	0.609017	0.673286	0.806071	1.59965	1.5738	1.69947	1.46018	1.62356	1.49232
iGluR	GRIK2	1.0445	29.1886	21.152	0.565362	0.250028	1.32291	6.13128	4.7412	6.71904	3.29328	7.00265	9.13908	0.310587	1.47984	1.34541	0.194615	0.0969197	0.366032	0.853168	0.759003	0.887563	0.632789	0.903234	1.006
iGluR	GRIN1	0.0601	24.2684	31.7699	0.0293169	0.0586338	0	12.2691	13.3832	12.4499	10.6323	21.0593	7.98397	0.0253468	1.40258	1.51548	0.0125491	0.0247458	0	1.12284	1.15785	1.12872	1.06566	1.34359	0.953468
iGluR	GRIN2A	0.9891	13.2883	49.533	0.109843	0.053582	0.230402	2.33349	2.95504	2.012	1.44135	2.47281	2.29867	0.298657	1.15498	1.70358	0.0452615	0.0226683	0.0900472	0.5229	0.597151	0.478855	0.387631	0.540681	0.518338
iGluR	GRIN2B	0.6749	79.6291	33.7261	6.08981	1.94803	5.91636	25.9042	20.6751	31.5909	6.93294	14.4023	23.545	0.223989	1.90649	1.54066	0.850634	0.469532	0.839878	1.42982	1.33596	1.5131	0.899434	1.18758	1.38996
Glut-Machinery	SLC1A2	0.7343	150.905	624.52	0.179825	0.377193	0.421053	30.4167	28.6513	31.3772	22.011	34.682	40.8443	0.239124	2.18157	2.79624	0.0718174	0.138995	0.15261	1.49716	1.47204	1.51024	1.36193	1.55245	1.62164
Glut-Machinery	SLC1A3	8.4215	88.6115	210.66	5.25746	5.67202	4.73925	64.1188	79.0785	84.3643	58.7483	81.9781	60.2747	0.97412	1.95236	2.32564	0.796398	0.824257	0.758855	1.81371	1.90352	1.93128	1.77633	1.91896	1.78728
Glut-Machinery	GLUL	72.269	107.215	265.35	41.3119	31.8721	21.467	74.0742	97.9427	78.6082	79.9889	101.096	69.1446	1.86492	2.03429	2.42545	1.62646	1.51683	1.35155	1.87549	1.99538	1.90096	1.90843	2.00901	1.84599
Glut-Machinery	GLS	30.7221	41.0031	125.099	10.419	16.4599	27.962	24.8754	20.7414	27.7433	15.7836	26.9246	31.8977	1.50136	1.62328	2.10071	1.05763	1.24204	1.46183	1.41289	1.33729	1.45854	1.22488	1.44599	1.51717
Glut-Machinery	SLC7A11	18.8568	4.818	22.7432	5.41213	7.00363	18.4189	27.3147	31.6537	32.8875	21.7211	34.3857	36.3349	1.29791	0.764774	1.37554	0.807002	0.903287	1.28822	1.45201	1.51393	1.53004	1.35643	1.54883	1.57211
Glut-Machinery	DLG4	8.4698	87.9913	63.5593	22.6026	15.9453	3.50613	56.4919	68.0121	65.6195	44.8599	65.0652	33.4808	0.976341	1.94935	1.80996	1.37296	1.22905	0.653803	1.75961	1.83892	1.8236	1.66143	1.81997	1.53758
Glut-Machinery	SHANK3	0.6095	4.1518	5.7603	13.7208	7.39427	1.12688	27.9911	30.5335	28.1441	14.2738	27.5042	11.6444	0.206691	0.711959	0.829966	1.16793	0.923983	0.327743	1.46226	1.49877	1.46455	1.18395	1.45491	1.1019
Glut-Machinery	HOMER1	35.0523	27.3411	52.9678	12.9386	23.3487	15.8458	28.6938	38.0415	34.8378	17.773	22.5251	22.1463	1.55693	1.45242	1.73213	1.14422	1.38648	1.22649	1.47267	1.59153	1.55434	1.27353	1.37153	1.36448
Glut-Machinery	SYNGAP1	6.3813	38.3978	13.5196	57.539	27.8664	12.2387	41.5368	38.0935	43.7236	22.1155	39.205	23.5713	0.868133	1.59547	1.16195	1.76745	1.46039	1.12185	1.62876	1.5921	1.65054	1.3639	1.60428	1.39043
Glut-Machinery	ARC	1.4093	2.4352	2.7688	5.9138	3.2409	0.26729	22.9369	45.8737	33.144	27.698	30.0368	5.98062	0.381891	0.535952	0.576203	0.839717	0.627458	0.102876	1.37907	1.67093	1.53331	1.45785	1.49188	0.843894
GABA-A/B	GABRA1	0.136	12.4606	115.846	0.0356295	0	0	6.72803	3.81235	7.51781	5.57007	9.56651	11.0926	0.0553783	1.12906	2.06762	0.0152044	0	0	0.888069	0.682357	0.930328	0.81757	1.02393	1.08252
GABA-A/B	GABRA2	0.2393	9.5375	34.251	0.041425	0.230797	0.159782	11.4008	11.7085	12.9157	8.0838	13.7442	15.1024	0.0931764	1.02274	1.54717	0.017628	0.0901863	0.0643764	1.09345	1.10409	1.14351	0.958267	1.16862	1.20689
GABA-A/B	GABRA3	8.8638	35.4436	18.6976	0	0	0	23.1807	16.9277	24.988	14.3976	28.2651	21.3012	0.994044	1.56162	1.29441	0	0	0	1.38347	1.25352	1.41477	1.18745	1.46635	1.34833
GABA-A/B	GABRA4	0.0351	7.3861	32.1754	0.0796108	0.362671	0.34498	3.15347	2.87041	3.80805	2.21583	3.79478	6.76692	0.0149823	0.92356	1.52082	0.0332672	0.134391	0.128716	0.618411	0.587757	0.681969	0.507294	0.680769	0.890249
GABA-A/B	GABRA5	11.9942	35.317	47.1224	3.25755	4.07541	0.831716	13.4461	12.2678	12.9332	14.7768	20.7652	15.567	1.11375	1.56011	1.68235	0.62916	0.705471	0.262858	1.15975	1.1228	1.14405	1.19802	1.33776	1.21924
GABA-A/B	GABRB1	0.1311	20.3671	29.0758	0.0338753	0.101626	0.271003	10.9756	9.38347	14.956	2.82859	8.60434	7.40176	0.053501	1.32975	1.47822	0.0144682	0.0420342	0.104146	1.0783	1.01634	1.20292	0.583039	0.982467	0.92437
GABA-A/B	GABRB2	0.3775	21.5216	80.5568	0	0.0583499	0.1167	9.85529	7.85973	10.3367	6.65772	12.058	15.4452	0.139092	1.3526	1.91146	0	0.0246293	0.0479364	1.03564	0.94742	1.05449	0.884099	1.11588	1.21604
GABA-A/B	GABRB3	81.8948	55.3162	54.3211	5.01584	5.3003	2.92381	45.1246	45.7619	47.6055	24.8668	44.4692	41.4158	1.91853	1.75063	1.74289	0.779297	0.799361	0.593708	1.66393	1.66989	1.68669	1.41274	1.65772	1.62753
GABA-A/B	GABRG1	0.7423	8.1241	24.5168	0	0	0	31.3332	22.625	33.6194	22.0257	35.4247	40.8923	0.241123	0.96019	1.40683	0	0	0	1.50965	1.37337	1.53932	1.36221	1.5614	1.62213
GABA-A/B	GABRG2	0.737	17.9807	71.8531	0	0.00439541	0	5.41075	4.94044	5.88765	4.80418	7.89855	7.61285	0.2398	1.27831	1.86245	0	0.00190472	0	0.806909	0.773819	0.838071	0.763741	0.949319	0.935147
GABA-A/B	GABRG3	0.1205	8.2109	4.9185	1.40279	1.38703	2.19875	10.5761	10.3554	12.5108	6.88786	11.9828	13.626	0.0494119	0.964302	0.772212	0.380716	0.377858	0.504981	1.06356	1.0552	1.13068	0.896959	1.11337	1.16512
GABA-A/B	GABBR1	7.6362	124.912	105.758	34.713	19.6032	12.0749	123.683	135.061	141.928	78.7848	156.164	99.0966	0.936323	2.10007	2.0284	1.55283	1.31393	1.11644	2.09581	2.13373	2.15512	1.90192	2.19635	2.00042
GABA-A/B	GABBR2	0.1335	50.6133	51.7051	0.735394	0.381316	0.136184	105.978	124.649	117.792	135.639	220.993	143.429	0.0544215	1.71276	1.72185	0.239398	0.140293	0.0554487	2.0293	2.09916	2.07479	2.13558	2.34634	2.15965
GABA-Machinery	GAD1	0.4741	56.3311	65.1161	0.400388	0.206261	0.32759	21.0568	23.7988	20.1589	22.8221	38.043	27.1961	0.168527	1.75839	1.82031	0.146248	0.0814411	0.123064	1.34354	1.39443	1.32549	1.37698	1.59154	1.45019
GABA-Machinery	GAD2	0.1882	11.0566	28.9417	1.47708	2.43633	0.305603	29.3039	24.584	27.7589	22.9372	38.0051	43.0136	0.0748895	1.08122	1.47628	0.39394	0.536095	0.115811	1.4815	1.40797	1.45877	1.37907	1.59112	1.64359
GABA-Machinery	SLC32A1	0.1126	3.106	3.148	0	0.0784314	0	8.54902	14.2745	9.11765	9.41176	14.1569	3.29412	0.0463391	0.613419	0.617839	0	0.0327925	0	0.979959	1.18397	1.00508	1.01752	1.18061	0.632874
GABA-Machinery	SLC6A1	0.376	53.5364	75.2396	0.0328911	0.0657823	0.0712641	27.1763	26.9351	29.5911	20.3103	36.9066	28.7496	0.138618	1.73669	1.88218	0.0140545	0.0276685	0.0298966	1.44988	1.44615	1.48559	1.32859	1.57871	1.47348
GABA-Machinery	SLC6A11	0.9768	31.1843	8.6323	0.0523952	0	0	10.6138	12.006	11.8488	24.4087	38.1961	20.2769	0.295963	1.50764	0.98373	0.0221789	0	0	1.06497	1.11414	1.10886	1.40498	1.59324	1.32791
GABA-Machinery	ABAT	6.3733	76.4024	80.1198	28.92	23.798	35.6687	95.9281	99.0013	114.815	81.2983	133.038	89.3287	0.867662	1.88875	1.90913	1.47596	1.39442	1.5643	1.98645	2.00001	2.06377	1.91539	2.12723	1.95583
GABA-Machinery	ALDH5A1	1.5817	19.0654	23.9427	10.3134	8.87214	7.02102	53.5568	50.3768	64.247	38.6685	63.0834	52.975	0.411906	1.30245	1.39694	1.05359	0.994411	0.90423	1.73685	1.71077	1.81456	1.59845	1.80675	1.73219
GABA-Machinery	GPHN	6.5663	18.6364	14.9578	15.2988	13.1513	12.2524	27.6594	27.5096	30.864	18.7365	29.3491	20.9922	0.878884	1.29306	1.20297	1.21216	1.1508	1.12229	1.45727	1.45499	1.5033	1.29527	1.48215	1.34227
GABA-Machinery	ARHGEF9	15.6513	40.0272	66.4154	6.41202	4.14632	3.28337	29.0311	27.9928	32.1117	17.9193	29.093	20.9276	1.22145	1.61307	1.82876	0.869937	0.711497	0.631785	1.47757	1.46229	1.51998	1.2769	1.47847	1.34099
GABA-Machinery	GABARAP	154.61	237.885	165.662	1.102	0.0256279	0.153767	0.896976	1.43516	0.640697	1.35828	0.666325	0.48693	2.19204	2.37819	2.22184	0.322632	0.0109898	0.0621182	0.278062	0.386528	0.215028	0.372595	0.22176	0.17229
GABA-Machinery	SLC12A5	0.1199	17.9611	49.2843	1.01044	0.443471	0.359268	58.28	51.1564	56.4668	41.1979	63.3603	47.7658	0.0491792	1.27786	1.70143	0.303291	0.159408	0.133305	1.77291	1.71731	1.75942	1.62529	1.80862	1.68812
GABA-Machinery	KCTD12	4.8409	58.1006	22.7161	68.0469	88.172	91.6386	62.9754	59.9182	72.4121	41.0929	61.8841	59.5089	0.76648	1.77159	1.37504	1.83914	1.95023	1.96679	1.80601	1.78475	1.86577	1.62421	1.79854	1.78182
GABA-Machinery	KCNJ6	0.2597	13.5088	12.7701	3.43861	3.29346	1.83192	9.02197	10.1156	10.1256	3.54873	7.35773	9.56755	0.100267	1.16163	1.13894	0.647247	0.632807	0.452082	1.00095	1.04593	1.04632	0.65789	0.922088	1.02397
GlyR	GLRA2	0.064	23.3485	3.3122	0.0944669	0.134953	0.0809717	39.2713	38.6775	53.5088	23.4278	40.3509	43.5358	0.0269416	1.38647	0.634699	0.0392026	0.0549778	0.0338143	1.605	1.59854	1.73647	1.38788	1.61648	1.64871
GlyR	GLRA3	0.0266	3.015	13.1648	0.0209952	0.0734831	0.209952	8.35608	6.58723	11.3899	6.68696	11.9463	14.0983	0.0114013	0.603686	1.15121	0.00902369	0.0307952	0.082768	0.971094	0.880084	1.09307	0.885755	1.11214	1.17893
GlyR	GLRB	0.4289	19.9672	49.9367	8.00649	9.24506	14.6859	22.3975	16.8387	22.5007	16.2341	26.7325	23.9752	0.155002	1.32154	1.70703	0.954555	1.01051	1.19551	1.36917	1.25136	1.37108	1.23639	1.44299	1.39751
GlyR-Machinery	SLC6A9	3.5727	4.648	5.7799	11.4498	6.94418	1.80034	42.8367	47.6853	50.8097	45.6373	56.4203	22.1947	0.660173	0.751895	0.831223	1.09516	0.900049	0.447211	1.64184	1.6874	1.71441	1.66873	1.75907	1.36539
GlyR-Machinery	GPHN	6.5663	18.6364	14.9578	15.2988	13.1513	12.2524	27.6594	27.5096	30.864	18.7365	29.3491	20.9922	0.878884	1.29306	1.20297	1.21216	1.1508	1.12229	1.45727	1.45499	1.5033	1.29527	1.48215	1.34227
GlyR-Machinery	ARHGEF9	15.6513	40.0272	66.4154	6.41202	4.14632	3.28337	29.0311	27.9928	32.1117	17.9193	29.093	20.9276	1.22145	1.61307	1.82876	0.869937	0.711497	0.631785	1.47757	1.46229	1.51998	1.2769	1.47847	1.34099
GlyR-Machinery	GLDC	77.644	10.366	5.4746	18.363	13.5837	11.0336	15.4526	22.2979	19.6296	12.3058	15.5539	9.60932	1.89567	1.05561	0.811213	1.28697	1.16387	1.08039	1.21623	1.36732	1.31449	1.12404	1.2189	1.02569
GlyR-Machinery	GCSH	105.681	25.5279	25.18	2.03297	3.77747	3.70879	3.96978	5	5.74176	2.9533	5.16484	3.94231	2.02809	1.4237	1.41797	0.481868	0.679198	0.672909	0.696337	0.778151	0.828773	0.596959	0.789921	0.69393
GlyR-Machinery	SHMT2	136.081	10.1942	5.7389	81.9033	58.5257	14.9608	58.6346	86.9882	48.6825	67.3454	57.8724	24.9238	2.13698	1.04899	0.828589	1.91857	1.7747	1.20305	1.7755	1.94442	1.6962	1.83471	1.76991	1.4137
GlyR-Machinery	PHGDH	191.701	16.7206	23.7728	48.672	34.8971	10.8468	37.2374	50.1959	34.6196	34.9624	34.9461	16.7138	2.28488	1.24848	1.39398	1.69611	1.55506	1.0736	1.58249	1.70924	1.55169	1.55585	1.55565	1.24831
GlyR-Machinery	SRR	4.057	22.2923	5.0663	6.94957	6.21156	6.19619	11.1316	12.9766	14.5756	10.4397	13.2226	10.0707	0.703893	1.36721	0.782924	0.900344	0.858029	0.857102	1.08392	1.1454	1.19245	1.05842	1.15298	1.04418
Na+ Channel	SCN1A	0.7662	7.0307	35.5072	1.83602	1.82283	2.4665	13.1661	10.1245	13.8968	5.34188	13.079	17.7984	0.24704	0.904753	1.56238	0.45271	0.450685	0.539891	1.15125	1.04628	1.17309	0.802218	1.14857	1.27412
Na+ Channel	SCN2A	0.44	69.3044	92.8649	1.35965	1.18944	2.32491	29.6529	22.0638	34.0889	14.7777	25.8023	31.9508	0.158362	1.84698	1.9725	0.372848	0.340333	0.521779	1.48647	1.36293	1.54517	1.19804	1.42817	1.51787
Na+ Channel	SCN3A	0.1141	46.0885	15.3508	4.91095	6.62718	9.34204	52.2696	44.7519	62.2514	22.7693	40.5239	52.0318	0.0469242	1.67291	1.21354	0.771657	0.882364	1.01461	1.72648	1.66041	1.80107	1.37602	1.6183	1.72454
Na+ Channel	SCN8A	4.9185	23.5227	45.3985	9.12104	3.86831	4.71073	12.0292	10.044	12.4133	3.59576	9.95726	9.87673	0.772212	1.38957	1.6665	1.00522	0.687378	0.756692	1.11492	1.04313	1.12754	0.662358	1.0397	1.0365
Na+ Channel	SCN9A	3.2608	13.4468	1.5981	2.53836	2.19418	8.5114	15.5923	12.9177	18.4569	7.19561	13.0288	18.5358	0.629491	1.15977	0.414656	0.548802	0.504359	0.978244	1.21991	1.14357	1.28907	0.913581	1.14702	1.29083
Na+ Channel	SCN1B	0.4176	2.0024	21.5448	0.634146	0.353659	0.109756	2.03659	2.65244	2.32927	1.18293	2.2378	0.817073	0.151554	0.477469	1.35305	0.213291	0.131509	0.0452275	0.482385	0.562583	0.522349	0.339039	0.510251	0.259372
Na+ Channel	SCN2B	0.217	8.8839	36.4717	0	0	0	3.47469	3.08238	3.99776	6.07136	7.7153	5.3895	0.0852906	0.994928	1.5737	0	0	0	0.650763	0.610914	0.698775	0.849503	0.940282	0.805467
Na+ Channel	SCN3B	0.2046	100.814	87.1311	0.818363	0.678643	0.788423	105.734	97.8343	121.352	58.3882	111.023	99.1567	0.0808429	2.00781	1.94513	0.259681	0.224958	0.25247	2.0283	1.99491	2.08761	1.7737	2.04931	2.00068
Na+ Channel	SCN4B	1.5567	12.6462	22.1531	1.26571	1.30997	0.495663	32.7757	44.9637	42.9899	32.2535	48.6723	28.6157	0.40768	1.13501	1.36461	0.355204	0.363606	0.174834	1.5286	1.66242	1.64335	1.52184	1.69611	1.47152
K+ Channel	KCNA2	0.2147	11.1207	41.7866	0.945361	0.688992	0.36319	6.42525	5.65347	6.57747	2.80938	5.49858	5.37841	0.084469	1.08353	1.63131	0.289	0.227628	0.134556	0.870711	0.823048	0.879524	0.580854	0.812819	0.804713
K+ Channel	KCNA6	1.573	37.8727	10.7225	1.32169	0.849658	0.0708048	20.8874	22.1855	22.2563	14.6566	20.7222	16.4149	0.41044	1.58964	1.06902	0.365804	0.267091	0.0297103	1.34019	1.36522	1.36654	1.1947	1.3369	1.24092
K+ Channel	KCNB1	0.3996	15.2732	32.9557	0.228491	0.372355	0.090268	6.93371	6.16361	6.06206	2.92807	6.70522	4.8237	0.146004	1.21147	1.53091	0.0893719	0.137467	0.0375333	0.899476	0.855132	0.848931	0.594179	0.886785	0.765199
K+ Channel	KCNB2	0.3372	9.1327	7.1522	0.613661	0.160085	0	5.33618	3.76201	5.74973	2.14781	4.01547	3.0016	0.126196	1.00573	0.911275	0.207812	0.06449	0	0.801827	0.67779	0.829287	0.498009	0.700312	0.602234
K+ Channel	KCNC1	0.1677	6.4831	8.6036	2.17798	1.68204	0.374558	17.5973	16.1268	17.4412	9.07609	16.5811	10.8656	0.0673313	0.874082	0.982434	0.502152	0.428466	0.138163	1.26945	1.23368	1.26579	1.00329	1.24505	1.07429
K+ Channel	KCNC2	0.0284	10.3738	40.6433	0.0776036	0.0388018	0.256092	7.12401	7.03865	8.07853	5.30809	7.34906	5.56418	0.0121621	1.05591	1.61955	0.032459	0.0165327	0.0990214	0.90977	0.905183	0.958016	0.799898	0.921638	0.81718
K+ Channel	KCNC3	0.8761	6.299	6.5062	0.103032	0.0883132	0	15.212	16.0804	18.509	9.22873	15.0132	6.23344	0.273256	0.863263	0.87542	0.0425881	0.0367539	0	1.20984	1.2325	1.29023	1.00982	1.20448	0.859345
K+ Channel	KCND2	8.8863	17.7904	14.948	0.214734	0.363396	0.214734	54.7241	59.5061	69.6729	42.2365	64.1724	64.4285	0.995034	1.27394	1.20271	0.0844812	0.134622	0.0844812	1.74604	1.7818	1.84925	1.63585	1.81406	1.81577
K+ Channel	KCND3	0.0916	5.5052	10.903	14.7689	14.445	16.0085	35.4055	42.6996	40.5506	21.7703	34.1971	30.304	0.0380635	0.813261	1.07566	1.1978	1.18879	1.23067	1.56117	1.64048	1.61858	1.35737	1.54651	1.4956
K+ Channel	KCNH5	1.8345	12.5983	12.3685	0.0081215	0.064972	0.113701	2.08722	1.06798	2.17656	1.05579	1.73394	2.84252	0.452476	1.13348	1.12608	0.00351288	0.0273382	0.0467686	0.489568	0.315546	0.501957	0.31298	0.436789	0.584617
K+ Channel	KCNH7	1.0086	36.3234	16.8573	0.219824	0.119904	0.519584	6.36491	4.63629	9.06275	2.31815	4.08673	4.90608	0.302893	1.57198	1.25182	0.0862972	0.0491808	0.181725	0.867167	0.750993	1.00272	0.520895	0.706439	0.771299
K+ Channel	KCNQ2	11.5209	25.2685	12.2165	41.3399	33.3646	5.07944	81.1575	85.2939	94.5371	48.7125	73.3819	40.5573	1.09764	1.41944	1.12112	1.62675	1.53611	0.783864	1.91465	1.93598	1.98017	1.69647	1.87147	1.61865
K+ Channel	KCNQ3	0.6096	36.3362	36.3025	0.0628881	0.0786102	0.416634	18.3908	16.9641	19.5897	11.9723	23.2804	24.9862	0.206718	1.57213	1.57174	0.0264876	0.0328645	0.151258	1.2876	1.2544	1.31365	1.11302	1.38526	1.41474
Ca2+ Channel	CACNG2	0	3.29	7.1078	0	0.138846	0	7.22771	6.16322	8.98642	4.01111	6.47948	3.81055	0	0.632457	0.908903	0	0.056465	0	0.915279	0.855108	0.99941	0.699934	0.873872	0.682195
Ca2+ Channel	CACNG8	1.3083	7.3366	7.5981	28.5198	15.6045	6.92655	36.8927	40.7006	43.5141	20.3333	34.4124	16.4689	0.363292	0.920989	0.934402	1.47011	1.22023	0.899084	1.57856	1.62014	1.6485	1.32906	1.54916	1.24227
Ca2+ Channel	CACNA1A	1.4394	12.1707	8.7789	0.0196987	0.0393975	0	3.79606	3.43801	3.92468	2.15295	5.5029	3.43453	0.387283	1.11961	0.99029	0.00847188	0.0167816	0	0.680885	0.647188	0.692378	0.498718	0.813107	0.646848
Ca2+ Channel	CACNA1B	0	22.7075	9.6104	0.131353	0.121249	0.0505204	11.2761	9.3008	9.32606	4.951	10.4981	8.61877	0	1.37489	1.02573	0.0535981	0.049702	0.0214045	1.08906	1.01287	1.01393	0.77459	1.06063	0.98312
Ca2+ Channel	CACNA1C	0.1111	13.4503	6.5118	0.26221	0.138932	0.0704446	5.78233	5.15811	7.12273	2.56731	5.77646	5.94474	0.0457531	1.15988	0.875744	0.101132	0.0564979	0.0295642	0.831379	0.789447	0.909702	0.552341	0.831003	0.841656
Ca2+ Channel	CACNA1D	0.0636	9.1059	4.9334	0.0156258	0.0312516	0.0625033	1.57821	0.958383	1.44278	0.372415	1.29955	1.62769	0.0267783	1.00457	0.773304	0.00673373	0.0133646	0.0263303	0.411318	0.291898	0.387885	0.137486	0.361642	0.419574
Ca2+ Channel	CACNA1E	0.1793	51.7031	21.3283	0.0821513	0.0684594	0	9.15713	6.17778	9.30226	3.72145	9.305	9.5049	0.0716243	1.72184	1.34886	0.034288	0.028758	0	1.00677	0.85599	1.01293	0.674076	1.01305	1.02139
Ca2+ Channel	CACNA1G	1.1235	7.6994	3.1992	0.442258	0.283244	0	9.95329	11.7969	11.3695	6.51461	14.6889	8.81534	0.327052	0.939489	0.623167	0.159043	0.108309	0	1.03954	1.1071	1.09235	0.875906	1.19559	0.991906
Ca2+ Channel	CACNA1H	2.9027	5.4698	0.7383	7.73202	4.39095	0.49884	35.1682	42.4536	37.1114	18.5267	33.2019	16.3921	0.591365	0.810891	0.240125	0.941115	0.731665	0.175755	1.55833	1.63803	1.58105	1.29063	1.53405	1.24035
Ca2+ Channel	CACNA2D1	8.162	43.0289	36.3144	5.95172	8.66615	15.48	87.7573	77.7172	116.042	54.1606	95.5612	103.154	0.96199	1.64374	1.57188	0.842092	0.985253	1.21696	1.9482	1.89607	2.06834	1.74163	1.9848	2.01768
Ca2+ Channel	CACNA2D2	6.0669	3.9701	2.8709	1.3906	1.32913	1.1217	35.1798	36.6395	38.0993	20.8128	41.0034	22.7259	0.849229	0.696365	0.587812	0.378506	0.367194	0.326683	1.55847	1.57564	1.59217	1.33871	1.62328	1.37522
Ca2+ Channel	CACNB2	1.74	11.2858	19.9653	1.17362	1.09747	1.90826	6.76402	7.54793	7.56585	4.42125	6.55349	6.11002	0.437751	1.0894	1.3215	0.337185	0.321696	0.463633	0.890087	0.931861	0.93277	0.734099	0.878147	0.851871
Ca2+ Channel	CACNB3	5.0447	37.3073	16.7452	26.5902	18.4678	5.48721	36.3064	41.9824	45.9038	24.5072	36.8027	19.9497	0.781375	1.58328	1.24908	1.44076	1.28932	0.812058	1.57178	1.63329	1.67121	1.40666	1.57752	1.32118
Ca2+ Channel	CACNB4	2.2929	10.2979	46.0883	0.186334	0.241956	0.668854	2.32917	1.79242	2.47379	1.42809	2.27911	3.20661	0.517579	1.053	1.67291	0.0742069	0.0941061	0.222418	0.522336	0.445981	0.540803	0.385266	0.515756	0.623932
Dopamine	TH	0.0266	0	0.0328	0	0	0	0.817353	2.20057	1.55611	0.691606	1.39893	0.330085	0.0114013	0	0.0140162	0	0	0	0.259439	0.505227	0.40758	0.228299	0.380018	0.123879
Dopamine	SLC18A2	10.7422	1.2641	5.4317	0.193939	0.133333	0.0969697	3.16364	3.57576	4.01212	2.48485	4.64242	3.40606	1.06975	0.354896	0.808326	0.0769823	0.0543577	0.0401946	0.619473	0.660463	0.700022	0.542184	0.751466	0.64405
Dopamine	DRD1	0.0286	6.3125	6.5179	0.0496155	0	0.248077	0.0744232	0.124039	0	0	0.124039	0.124039	0.0122465	0.864066	0.876097	0.0210302	0	0.0962415	0.0311754	0.0507813	0	0	0.0507813	0.0507813
Dopamine	DRD2	0.0925	1.4811	0.7285	0.0971581	0	0	0.667962	0.704396	0.388632	0.728686	1.1659	0.121448	0.0384214	0.394644	0.237669	0.0402692	0	0	0.222186	0.231571	0.142587	0.237716	0.335638	0.049779
Dopamine	DRD3	0.5975	0.5239	0.1865	0	0	0	0.220611	0.252127	0.0315159	0.0315159	0.504255	0.85093	0.203441	0.182956	0.0742677	0	0	0	0.0865774	0.0976485	0.0134759	0.0134759	0.177321	0.26739
Dopamine	DRD5	0.0407	0.618	1.0532	0.0407	0.0407	0.0407	0	0.0849	0	0	0.0849	0	0.0173256	0.208979	0.312431	0.0173256	0.0173256	0.0173256	0	0.0353897	0	0	0.0353897	0
Serotonin	SLC6A4	0.0658	0.1729	0.0722	0.114564	0.0716025	0	17.2992	16.2967	19.5976	16.0246	30.1303	23.3567	0.0276757	0.069261	0.0302758	0.047105	0.0300337	0	1.26243	1.23796	1.31382	1.23108	1.49318	1.38662
Serotonin	TPH2	0.1842	0.0691	0.9593	0.0288642	0.0144321	0	40.4171	41.1531	54.7482	31.6279	51.1834	52.3885	0.0734251	0.0290183	0.292101	0.0123581	0.00622298	0	1.61718	1.62483	1.74623	1.51359	1.71753	1.72745
Serotonin	HTR1A	0	3.5611	2.415	0	0	0	0.1217	0.1438	0.1552	0.1217	0.1438	0.1552	0	0.65907	0.533391	0	0	0	0.0498767	0.0583501	0.0626572	0.0498767	0.0583501	0.0626572
Serotonin	HTR1B	0.6543	1.8243	1.4825	0.837227	0.623053	0	10.2998	5.919	7.6324	4.6729	9.32632	5.54907	0.218614	0.450911	0.394889	0.264163	0.210333	0	1.05307	0.840044	0.936131	0.753805	1.01395	0.816179
Serotonin	HTR1D	4.7201	0.7194	0.9037	0.482073	0.421814	0	1.20518	0.723109	1.19012	0.873757	1.627	0.210907	0.757404	0.235377	0.279599	0.17087	0.152843	0	0.343444	0.236313	0.340467	0.272713	0.419459	0.0831108
Serotonin	HTR2A	0.0089	2.4884	25.0274	0	0	0	1.11052	1.31485	1.50142	1.48365	1.48365	2.10554	0.00384812	0.542626	1.41543	0	0	0	0.324389	0.364524	0.398187	0.395091	0.395091	0.492138
Serotonin	HTR2C	0.6283	1.8373	4.4689	0.0206526	0	0	8.45725	4.84304	7.35233	8.90128	14.8183	14.5601	0.211734	0.452905	0.7379	0.00887796	0	0	0.975765	0.766639	0.921808	0.995691	1.19916	1.19201
Serotonin	HTR3A	8.8495	0.3678	0.2985	8.8495	8.8495	8.8495	0.1018	0.1415	0.0776	0.1018	0.1415	0.0776	0.993414	0.136023	0.113442	0.993414	0.993414	0.993414	0.0421028	0.0574759	0.0324576	0.0421028	0.0574759	0.0324576
mAChR	CHRM1	0.1369	14.3045	15.8077	0.1369	0.1369	0.1369	0.0161	0.0143	0.0137	0.0161	0.0143	0.0137	0.0557223	1.18482	1.22551	0.0557223	0.0557223	0.0557223	0.00693645	0.00616643	0.00590945	0.00693645	0.00616643	0.00590945
mAChR	CHRM2	0.2631	5.0182	3.6915	0.0719511	0.107927	0	4.84471	3.72946	4.77275	2.46432	4.89267	5.66015	0.101438	0.779467	0.671312	0.030175	0.044511	0	0.766763	0.674812	0.761383	0.539619	0.770312	0.823484
mAChR	CHRM3	1.3919	8.6093	20.8947	2.3957	1.88822	3.3876	13.5767	13.9689	16.4008	5.88545	11.3096	13.0857	0.378743	0.982692	1.34034	0.53093	0.460631	0.642227	1.16366	1.17519	1.24057	0.837933	1.09024	1.14878
mAChR	CHRM4	0.3456	1.7959	3.1479	0.978474	0.84801	0.130463	4.09328	4.77821	3.84866	6.26223	5.985	2.93542	0.128916	0.446522	0.617828	0.29633	0.266704	0.0532564	0.706998	0.761794	0.685622	0.86107	0.844166	0.594991
mAChR	CHRM5	0.0441	0.7535	0.5612	0.0331071	0.0496607	0.115875	0.736633	0.645588	0.653865	0.571098	0.910445	0.529714	0.0187421	0.243906	0.193459	0.0141453	0.0210489	0.0476155	0.239708	0.216321	0.2185	0.196203	0.281135	0.18461
nAChR	CHRNA3	2.2422	0.9835	0.1796	0.514598	0.567108	0.294056	3.1611	2.74102	3.12959	2.1004	3.6967	2.83554	0.51084	0.297432	0.0717348	0.180297	0.195099	0.111953	0.619208	0.57299	0.615907	0.491418	0.671793	0.583826
nAChR	CHRNA4	0.305	6.1711	2.3698	0.0672438	0.252164	0	19.4377	18.5845	20.0765	12.52	19.2233	8.70808	0.115611	0.855586	0.527604	0.0282637	0.0976614	0	1.31043	1.29191	1.3238	1.13098	1.30585	0.987133
nAChR	CHRNA7	2.744	2.3153	2.6827	0.807135	0.625941	0.494164	0.905968	1.03539	0.993035	0.489458	0.974209	0.974209	0.573336	0.520523	0.566166	0.256991	0.211105	0.174398	0.280116	0.308648	0.299515	0.173028	0.295393	0.295393
nAChR	CHRNB2	2.1544	25.4381	13.9624	8.3985	4.9728	1.23257	33.067	41.6865	39.7824	21.8293	35.6511	24.0054	0.498917	1.42223	1.175	0.973059	0.776178	0.348806	1.53233	1.63029	1.61047	1.35849	1.56409	1.39803
AChR-Machinery	ACHE	0.2896	6.3646	3.5307	5.13009	3.5837	0	54.6269	73.1836	71.4654	71.2568	97.2877	37.8007	0.110455	0.867149	0.656165	0.787467	0.661216	0	1.74528	1.87031	1.86013	1.85888	1.9925	1.58884
AChR-Machinery	SLC5A7	0.0098	0.7106	0.1568	0	0	0	0.832043	0.232198	0.66757	0.735294	1.00619	1.09327	0.00423537	0.233148	0.0632583	0	0	0	0.262936	0.0906805	0.222084	0.239373	0.302372	0.320824
