## Supplemental Table 2 for "Human CNS-3D organoids predict clinical seizure liability from calcium network activity"

### Sheet: Results
Drug	Neurotox	AE Category	probability	predicted_neurotox	Confusion Label	Cmax	Fraction Unbound	SMILES	Severity	Subcategory	References
5-Aminovaleric acid	No	No Neurotoxicity	0.693012	1	FP	546.308		C(CCN)CC(=O)O.Cl	Category 1	N1	1		0.49	threshold
Acetaminophen	No	No Neurotoxicity	0.401753	0	TN	66.2207	0.825	CC(=O)NC1=CC=C(C=C1)O	Category 1	N1	2
Ambroxol	No	No Neurotoxicity	0.556389	1	FP	0.40928	0.1	C1CC(CCC1NCC2=C(C(=CC(=C2)Br)Br)N)O	Category 1	N1	2-3		# cmpds	Confusion Label
Aspirin	No	No Neurotoxicity	0.418946	0	TN	29.4185	0.15	CC(=O)OC1=CC=CC=C1C(=O)O	Category 1	N1	2		25	TP
Beclamide	No	No Neurotoxicity	0.335754	0	TN	55.6508	0.5	C1=CC=C(C=C1)CNC(=O)CCCl	Category 1	N1	4-5		32	TN
Bicifadine	No	No Neurotoxicity	0.437055	0	TN	10.2779	0.022	CC1=CC=C(C=C1)C23CC2CNC3	Category 1	N1	6		4	FP
BMS 204352	No	No Neurotoxicity	0.478583	0	TN	46.2189	0.004	COC1=C(C=C(C=C1)Cl)[C@]2(C3=C(C=C(C=C3)C(F)(F)F)NC2=O)F	Category 1	N1	7-8		5	FN
Caffeine	No	No Neurotoxicity	0.294056	0	TN	35.7897	0.7	CN1C=NC2=C1C(=O)N(C(=O)N2C)C	Category 1	N1	9
Cyclizine	No	No Neurotoxicity	0.280591	0	TN	0.262782		CN1CCN(CC1)C(C2=CC=CC=C2)C3=CC=CC=C3	Category 1	N1	10-11		0.833333	Sensitivity
Cyclothiazide	No	No Neurotoxicity	0.303791	0	TN	5		C1C2CC(C1C=C2)C3NC4=CC(=C(C=C4S(=O)(=O)N3)S(=O)(=O)N)Cl	Category 1	N1	12-13		0.888889	Specificity
Diclofenac	No	No Neurotoxicity	0.326826	0	TN	7.66505	0.01	C1=CC=C(C(=C1)CC(=O)O)NC2=C(C=CC=C2Cl)Cl	Category 1	N1	2
Diethylstilbestrol	No	No Neurotoxicity	0.380524	0	TN	1.81469		CC/C(=C(/CC)\C1=CC=C(C=C1)O)/C2=CC=C(C=C2)O	Category 1	N1	2
Dopamine	No	No Neurotoxicity	0.269636	0	TN	0.494225		C1=CC(=C(C=C1CCN)O)O	Category 1	N1	2
Droxidopa	No	No Neurotoxicity	0.617539	1	FP	14.4895	0.25	C1=CC(=C(C=C1[C@H]([C@@H](C(=O)O)N)O)O)O	Category 1	N1	2
Fipronil	No	No Neurotoxicity	0.329817	0	TN	2.37918		C1=C(C=C(C(=C1Cl)N2C(=C(C(=N2)C#N)S(=O)C(F)(F)F)N)Cl)C(F)(F)F	Category 1	N1	14
Gabazine	No	No Neurotoxicity	0.43792	0	TN	0.22	1	COC1=CC=C(C=C1)C2=NN(C(=N)C=C2)CCCC(=O)O.Br	Category 1	N1	15-16
Ibuprofen	No	No Neurotoxicity	0.422948	0	TN	162.179	0.01	CC(C)CC1=CC=C(C=C1)C(C)C(=O)O	Category 1	N1	2
Iprindole	No	No Neurotoxicity	0.345354	0	TN	0.2359		CN(C)CCCN1C2=C(CCCCCC2)C3=CC=CC=C31	Category 1	N1	17
Lamotrigine	No	No Neurotoxicity	0.456064	0	TN	11.7498	0.45	C1=CC(=C(C(=C1)Cl)Cl)C2=C(N=C(N=N2)N)N	Category 1	N1	18-21
Lazabemide	No	No Neurotoxicity	0.550011	1	FP	4.53	0.5	C1=CC(=NC=C1Cl)C(=O)NCCN	Category 1	N1	22-26
LY 450108	No	No Neurotoxicity	0.412407	0	TN	0.11275		C[C@@H](CNS(=O)(=O)C(C)C)C1=CC=C(C=C1)NC(=O)C2=CC(=CC(=C2)F)F	Category 1	N1	27-28
Mepazine	No	No Neurotoxicity	0.456222	0	TN	3.6		CN1CCCC(C1)CN2C3=CC=CC=C3SC4=CC=CC=C42	Category 1	N1	29-30
Naproxen	No	No Neurotoxicity	0.478743	0	TN	308.782	0.01	C[C@@H](C1=CC2=C(C=C1)C=C(C=C2)OC)C(=O)O	Category 1	N1	2
Nicotine	No	No Neurotoxicity	0.377871	0	TN	0.104789	0.95	CN1CCC[C@H]1C2=CN=CC=C2	Category 1	N1	31
Nifedipine	No	No Neurotoxicity	0.31773	0	TN	0.332049	0.05	CC1=C(C(C(=C(N1)C)C(=O)OC)C2=CC=CC=C2[N+](=O)[O-])C(=O)OC	Category 1	N1	2
Norepinephrine	No	No Neurotoxicity	0.330065	0	TN	0.074	0.75	C1=CC(=C(C=C1[C@H](CN)O)O)O	Category 1	N1	2
NS 1643	No	No Neurotoxicity	0.435434	0	TN	10.5197		C1=CC(=C(C=C1C(F)(F)F)NC(=O)NC2=C(C=CC(=C2)C(F)(F)F)O)O	Category 1	N1	32-34
Ondansetron	No	No Neurotoxicity	0.418313	0	TN	0.42882	0.27	CC1=NC=CN1CC2CCC3=C(C2=O)C4=CC=CC=C4N3C.O.O.Cl	Category 1	N1	35
Orphenadrine	No	No Neurotoxicity	0.489905	0	TN	0.307366	0.05	CC1=CC=CC=C1C(C2=CC=CC=C2)OCCN(C)C	Category 1	N1	36-37
Ralfinamide	No	No Neurotoxicity	0.365129	0	TN	0.003097	0.06	C[C@@H](C(=O)N)NCC1=CC=C(C=C1)OCC2=CC=CC=C2F	Category 1	N1	38
Rimegepant	No	No Neurotoxicity	0.406551	0	TN	1.75284	0.04	C1C[C@H](C2=C(C=CC=N2)[C@H]([C@@H]1C3=C(C(=CC=C3)F)F)N)OC(=O)N4CCC(CC4)N5C6=C(NC5=O)N=CC=C6	Category 1	N1	39
Rislenemdaz	No	No Neurotoxicity	0.433841	0	TN	1.64674	0.023	CC1=CC=C(C=C1)COC(=O)N2CC[C@@H]([C@@H](C2)F)CNC3=NC=CC=N3	Category 1	N1	40
Sotuletinib	No	No Neurotoxicity	0.42644	0	TN	94.3587		CNC(=O)C1=NC=CC(=C1)OC2=CC3=C(C=C2)N=C(S3)N[C@@H]4CCCC[C@H]4O	Category 1	N1	41-42
Tianeptine	No	No Neurotoxicity	0.357493	0	TN	0.764388	0.05	CN1C2=CC=CC=C2C(C3=C(S1(=O)=O)C=C(C=C3)Cl)NCCCCCCC(=O)O	Category 1	N1	43
Tropisetron	No	No Neurotoxicity	0.24759	0	TN	0.012168	0.41	CN1[C@@H]2CC[C@H]1CC(C2)OC(=O)C3=CNC4=CC=CC=C43	Category 1	N1	44-45
Xanomeline	No	No Neurotoxicity	0.354326	0	TN	0.0261888	0.05	CCCCCCOC1=NSN=C1C2=CCCN(C2)C	Category 1	N1	46
Amfepramone	Yes	Seizure Risk	0.510811	1	TP	0.0342919		CCN(CC)C(C)C(=O)C1=CC=CC=C1	Category 3	S1	47
Aminophylline	Yes	Seizure Risk	0.568342	1	TP	21.9077	0.6	CN1C2=C(C(=O)N(C1=O)C)NC=N2.CN1C2=C(C(=O)N(C1=O)C)NC=N2.C(CN)N	Category 3	S1	2, 48
Aminopyridine	Yes	Seizure Risk	0.38717	0	FN	0.206673	0.98	C1=CC=NC(=C1)N	Category 4	S1	2, 49
Bay K 8644	Yes	Seizure Risk	0.732938	1	TP	2.2453		CC1=C(C(C(=C(N1)C)[N+](=O)[O-])C2=CC=CC=C2C(F)(F)F)C(=O)OC	Category 4	S2	50
Bicuculline	Yes	Seizure Risk	0.606075	1	TP	2.61331		CN1CCC2=CC3=C(C=C2[C@H]1[C@H]4C5=C(C6=C(C=C5)OCO6)C(=O)O4)OCO3	Category 4	S2	51-52
Bicuculline methiodide	Yes	Seizure Risk	0.654434	1	TP	2.61331		CN1CCC2=CC3=C(C=C2[C@@H]1[C@@H]4C5=C(C6=C(C=C5)OCO6)C(=O)O4)OCO3	Category 4	S2	51-52
Bromocriptine	Yes	Seizure Risk	0.444529	0	FN	0.000710363	0.07	CC(C)C[C@H]1C(=O)N2CCC[C@H]2[C@]3(N1C(=O)[C@](O3)(C(C)C)NC(=O)[C@H]4CN([C@@H]5CC6=C(NC7=CC=CC(=C67)C5=C4)Br)C)O	Category 4	S1	18
Bupropion	Yes	Seizure Risk	0.581795	1	TP	0.527655	0.16	CC(C(=O)C1=CC(=CC=C1)Cl)NC(C)(C)C	Category 3	S1	18
Carbamazepine	Yes	Seizure Risk	0.490644	1	TP	27.2993	0.24	C1=CC=C2C(=C1)C=CC3=CC=CC=C3N2C(=O)N	Category 2	S1	2
Clozapine	Yes	Seizure Risk	0.582907	1	TP	1.331	0.03	CN1CCN(CC1)C2=NC3=C(C=CC(=C3)Cl)NC4=CC=CC=C42	Category 4	S1	18
Ethosuximide	Yes	Seizure Risk	0.603045	1	TP	148.758	0.89	CCC1(CC(=O)NC1=O)C	Category 4	S1	2
Famotidine	Yes	Seizure Risk	0.424577	0	FN	0.21633	0.825	C1=C(N=C(S1)N=C(N)N)CSCC/C(=N/S(=O)(=O)N)/N	Category 3	S1	2, 53-55
Flumazenil	Yes	Seizure Risk	0.660319	1	TP	0.0791326	0.5	CCOC(=O)C1=C2CN(C(=O)C3=C(N2C=N1)C=CC(=C3)F)C	Category 4	S2	2, 56-57
Hydrastine	Yes	Seizure Risk	0.735807	1	TP	0.586859		CN1CCC2=CC3=C(C=C2[C@@H]1[C@@H]4C5=C(C(=C(C=C5)OC)OC)C(=O)O4)OCO3	Category 2	S2	2, 58-59
Indomethacin	Yes	Seizure Risk	0.625058	1	TP	5.58987	0.01	CC1=C(C2=C(N1C(=O)C3=CC=C(C=C3)Cl)C=CC(=C2)OC)CC(=O)O	Category 2	S1	2, 60
Kainic Acid	Yes	Seizure Risk	0.571849	1	TP	34.5946		CC(=C)[C@H]1CN[C@@H]([C@H]1CC(=O)O)C(=O)O	Category 4	S2	61-63
Lindane	Yes	Seizure Risk	0.527469	1	TP	0.0962762	0.09	C1(C(C(C(C(C1Cl)Cl)Cl)Cl)Cl)Cl	Category 4	S1	64-65
Maprotiline	Yes	Seizure Risk	0.396708	0	FN	0.901215	0.12	CNCCCC12CCC(C3=CC=CC=C31)C4=CC=CC=C24	Category 2	S1	65
Meperidine	Yes	Seizure Risk	0.67655	1	TP	1.08558	0.3	CCOC(=O)C1(CCN(CC1)C)C2=CC=CC=C2	Category 4	S1	66-67
Metrizamide	Yes	Seizure Risk	0.608533	1	TP	19.7695		CC(=O)NC1=C(C(=C(C(=C1I)C(=O)N[C@@H]2[C@H]([C@@H]([C@H](OC2O)CO)O)O)I)N(C)C(=O)C)I	Category 3	S1	68-69
Mexiletine	Yes	Seizure Risk	0.658041	1	TP	4.72835	0.45	CC1=C(C(=CC=C1)C)OCC(C)N.Cl	Category 4	S1	2. 65
Minaprine	Yes	Seizure Risk	0.324219	0	FN	10	0.05	CC1=CC(=NN=C1NCCN2CCOCC2)C3=CC=CC=C3	Category 4	S1	70
NMDA	Yes	Seizure Risk	0.683165	1	TP	135.934		CN[C@H](CC(=O)O)C(=O)O	Category 4	S2	71-73
Penicillin	Yes	Seizure Risk	0.662977	1	TP	134.569	0.435	CC1([C@@H](N2[C@H](S1)[C@@H](C2=O)NC(=O)CC3=CC=CC=C3)C(=O)O)C	Category 2	S2	2, 74-75
Quetiapine	Yes	Seizure Risk	0.59556	1	TP	1.94129	0.17	C1CN(CCN1CCOCCO)C2=NC3=CC=CC=C3SC4=CC=CC=C42.C1CN(CCN1CCOCCO)C2=NC3=CC=CC=C3SC4=CC=CC=C42.C(=C/C(=O)O)\C(=O)O	Category 4	S1	18
Ropivacaine	Yes	Seizure Risk	0.522971	1	TP	5.02913	0.06	CCCN1CCCC[C@H]1C(=O)NC2=C(C=CC=C2C)C	Category 3	S2	18, 76-78
Rufinamide	Yes	Seizure Risk	0.563826	1	TP	16.8353	0.66	C1=CC(=C(C(=C1)F)CN2C=C(N=N2)C(=O)N)F	Category 4	S1	2, 79-81
Strychnine	Yes	Seizure Risk	0.749883	1	TP	14.1439		C1CN2CC3=CCO[C@H]4CC(=O)N5[C@H]6[C@H]4[C@H]3C[C@H]2[C@@]61C7=CC=CC=C75	Category 4	S1	1, 82
Tiagabine	Yes	Seizure Risk	0.578451	1	TP	1.33981	0.04	CC1=C(SC=C1)C(=CCCN2CCC[C@H](C2)C(=O)O)C3=C(C=CS3)C.Cl	Category 4	S1	2, 83
Venlafaxine	Yes	Seizure Risk	0.582244	1	TP	0.540732	0.73	CN(C)CC(C1=CC=C(C=C1)OC)C2(CCCCC2)O	Category 3	S2	18,84

### Sheet: References
#	Source
1	https://pubchem.ncbi.nlm.nih.gov
2	https://dailymed.nlm.nih.gov
3	Silveira CR, Coleman KK, Borron K, Tirona RG, Rupar CA, Zou G, Hegele RA, Wellington C, Stukas S, Finger EC, Bartha R. Ambroxol as a treatment for Parkinson disease dementia: a randomized clinical trial. JAMA neurology. 2025 Aug;82(8):797-807.
4	Raptis C, Garcia‐Borreguero D, Weber MM, Dose M, Bremer D, Emrich HM. Anticonvulsants as adjuncts for the neuroleptic treatment of schizophrenic psychoses: a clinical study with beclamide. Acta Psychiatrica Scandinavica. 1990 Feb;81(2):162-7.
5	Ahmadi M, Nicholls PJ, Smith HJ, Spencer PS, Preet-Ryatt MS, Spragg BP. Metabolism of beclamide after a single oral dose in man: quantitative studies. Journal of pharmacy and pharmacology. 1995 Oct;47(10):876-8.
6	Krieter PA, Gohdes M, Musick TJ, Duncanson FP, Bridson WE. Pharmacokinetics, disposition, and metabolism of bicifadine in humans. Drug metabolism and disposition. 2008 Feb 1;36(2):252-9.
7	BS J. BMS-204352: a potassium channel opener developed for the treatment of stroke. CNS Drug Rev. 2002;8:353-60.
8	Zhang D, Krishna R, Wang L, Zeng J, Mitroka J, Dai R, Narasimhan N, Reeves RA, Srinivas NR, Klunk LJ. Metabolism, pharmacokinetics, and protein covalent binding of radiolabeled MaxiPost (BMS-204352) in humans. Drug metabolism and disposition. 2005 Jan 1;33(1):83-93.
9	Chian S, Jiang ZC, Jiang LX, Wang KT, Fan YX, Liao T, Chen WS, Yao WX. Caffeine‐induced neurotoxicity mediated by Nrf2 pathway in PC12 cells and zebrafish larvae. Journal of Applied Toxicology. 2022 Apr;42(4):629-37.
10	https://www.medicines.org.uk
11	Ruben SM, McLean PC, Melville J. Cyclizine abuse among a group of opiate dependents receiving methadone. British Journal of Addiction. 1989 Aug;84(8):929-34.
12	Salonen JT, Ylitalo P. Antihypertensive, saluretic and hypokalaemic effects of cyclothiazide in comparison with hydrochlorthiazide with amiloride supplement. European Journal of Clinical Pharmacology. 1982 Aug;22(6):495-9.
13	Qi J, Wang Y, Jiang M, Warren P, Chen G. Cyclothiazide induces robust epileptiform activity in rat hippocampal neurons both in vitro and in vivo. The Journal of Physiology. 2006 Mar;571(3):605-18.
14	Gutta S, Prasad JD, Gunasekaran K, Iyadurai R. Hepatotoxicity and neurotoxicity of Fipronil poisoning in human: A case report. Journal of family medicine and primary care. 2019 Oct 31;8(10):3437-9.
15	Heaulme M, Chambon JP, Leyris R, Molimard JC, Wermuth CG, Biziere K. Biochemical characterization of the interaction of three pyridazinyl-GABA derivatives with the GABAA receptor site. Brain research. 1986 Oct 8;384(2):224-31.
16	Luque JM, Erat R, Kettler R, Cesura A, Prada MD, Richards JG. Radioautographic Evidence that the GABAA Receptor Antagonist SR 95531 is a Substrate Inhibitor of MAO‐A in the Rat and Human Locus Coeruleus. European Journal of Neuroscience. 1994 Jun;6(6):1038-49.
17	Ajdukiewicz AB, Grainger J, Scheuer PJ, Sherlock S. Jaundice due to iprindole. Gut. 1971 Sep 1;12(9):705-8.
18	https://www.accessdata.fda.gov
19	Ramey P, Osborn M, Kirshner H, Abou-Khalil B. Misdiagnosis of lamotrigine toxicity as posterior circulation transient ischemic attack or stroke. Epilepsy & Behavior. 2020 Oct 1;111:107284.
20	https://www.psychiatrist.com
21	https://glenmarkpharma-us.com
22	Parkinson Study Group. A controlled trial of lazabemide (RO19-6327) in untreated Parkinson's disease. Ann Neurol. 1993 Apr;33(4):350-356.
23	Parkinson Study Group. A controlled trial of lazabemide (Ro 19-6327) in levodopa-treated Parkinson's disease. Arch Neurol. 1994 Apr;51(4):342-347.
24	Berlin I, Aubin HJ, Pedarriosse AM, Rames A, Lancrenon S, Lagrue G; Lazabemide in Smoking Cessation Study Investigators. Lazabemide, a selective, reversible monoamine oxidase B inhibitor, as an aid to smoking cessation. Addiction. 2002 Oct;97(10):1347-54.
25	Dingemanse J, Wood N, Jorga K, Kettler R. Pharmacokinetics and pharmacodynamics of single and multiple doses of the MAO-B inhibitor lazabemide in healthy subjects. Br J Clin Pharmacol. 1997 Jan;43(1):41-7.
26	Narabayashi H, Yamaguchi T, Sugi K, Mitamura H, Mizuno Y, Nakashima M. Safety study of lazabemide (Ro19-6327), a new MAO-B inhibitor, on cardiac arrhythmias and blood pressure of patients with Parkinson's disease. Clin Neuropharmacol. 1999 Nov-Dec;22(6):340-6.
27	Jhee SS, Chappell AS, Zarotsky V, Moran SV, Rosenthal M, Kim E, Chalon S, Toublanc N, Brandt J, Coutant DE, Ereshefsky L. Multiple‐dose plasma pharmacokinetic and safety study of LY450108 and LY451395 (AMPA receptor potentiators) and their concentration in cerebrospinal fluid in healthy human subjects. The Journal of Clinical Pharmacology. 2006 Apr;46(4):424-32.
28	Yao H, Guo W, Suo L, Li G, Wang Y, Chen Y, Sun Y, Ding R. Preventive effects of the AMPA receptor potentiator LY450108 in an LPS-induced depressive mouse model. Behavioural Brain Research. 2022 Apr 29;424:113813.
29	Whittier JR, Klein DF, Levine G, Weiss D. Mepazine (pacatal): clinical trial with placebo control and psychological study. Psychopharmacologia. 1960 Jul;1(4):280-7.
30	Konczalla L, Perez DR, Wenzel N, Wolters‐Eisfeld G, Klemp C, Lüddeke J, Wolski A, Landschulze D, Meier C, Buchholz A, Yao D. Biperiden and mepazine effectively inhibit MALT1 activity and tumor growth in pancreatic cancer. International journal of cancer. 2020 Mar 15;146(6):1618-30.
31	Baker TB, Piper ME, Stein JH, Smith SS, Bolt DM, Fraser DL, Fiore MC. Effects of nicotine patch vs varenicline vs combination nicotine replacement therapy on smoking cessation at 26 weeks: a randomized clinical trial. Jama. 2016 Jan 26;315(4):371-9.
32	Casis O, Olesen SP, Sanguinetti MC. Mechanism of action of a novel human ether-a-go-go-related gene channel activator. Molecular pharmacology. 2006 Feb 1;69(2):658-65.
33	Li P, Chen X, Zhang Q, Zheng Y, Jiang H, Yang H, Gao Z. The Human Ether-A-Go-Go–Related Gene Activator NS1643 Enhances Epilepsy-Associated KCNQ Channels. The Journal of pharmacology and experimental therapeutics. 2014 Dec 1;351(3):596-604.
34	Peitersen T, Grunnet M, Benson AP, Holden AV, Holstein-Rathlou NH, Olesen SP. Computational analysis of the effects of the hERG channel opener NS1643 in a human ventricular cell model. Heart Rhythm. 2008 May 1;5(5):734-41.
35	U.S. Food and Drug Administration. Ondansetron prescribing information or drug safety communication [Internet]. Available from: https://www.fda.gov/drugs/postmarket-drug-safety-information-patients-and-providers/ondansetron-marketed-zofran-information
36	Friedman BW, Cisewski D, Irizarry E, Davitt M, Solorzano C, Nassery A, Pearlman S, White D, Gallagher EJ. A randomized, double-blind, placebo-controlled trial of naproxen with or without orphenadrine or methocarbamol for acute low back pain. Annals of emergency medicine. 2018 Mar 1;71(3):348-56.
37	Dhaliwal N, Roberts DM. Clinical outcomes associated with orphenadrine deliberate self-poisoning: a retrospective poisons centre study. Clinical Toxicology. 2024 Mar 3;62(3):168-73.
38	Di Stefano AF, Radicioni MM, Rusca A. Pressor response to oral tyramine and monoamine oxidase inhibition during treatment with ralfinamide (NW-1029). Neurotoxicity research. 2013 May;23(4):315-26.
39	Croop R, Goadsby PJ, Stock DA, Conway CM, Forshaw M, Stock EG, Coric V, Lipton RB. Efficacy, safety, and tolerability of rimegepant orally disintegrating tablet for the acute treatment of migraine: a randomised, phase 3, double-blind, placebo-controlled trial. Lancet. 2019 Aug 31;394(10200):737-745.
40	Ibrahim L, DiazGranados N, Jolkovsky L, Brutsche N, Luckenbaugh DA, Herring WJ, Potter WZ, Zarate Jr CA. A randomized, placebo-controlled, crossover pilot trial of the oral selective NR2B antagonist MK-0657 in patients with treatment-resistant major depressive disorder. Journal of clinical psychopharmacology. 2012 Aug 1;32(4):551-7.
41	https://www.clinicaltrialsarena.com
42	https://cdn.clinicaltrials.gov
43	Quadir M, Rine NI, Badeti J, Hays HL, Michaels NL, Yang J, Smith GA. Tianeptine exposures reported to United States poison centers, 2015–2023. Journal of Medical Toxicology. 2025 Jan;21(1):30-41.
44	Färber L, Stratz TH, Brückle W, Späth M, Pongratz D, Lautenschläger J, Kötter I, Zöller B, Peter HH, Neeck G, Welzel D. Short-term treatment of primary fibromyalgia with the 5-HT3-receptor antagonist tropisetron. Results of a randomized, double-blind, placebo-controlled multicenter trial in 418 patients. International journal of clinical pharmacology research. 2001 Jan 1;21(1):1-3.
45	Shiina A, Shirayama Y, Niitsu T, Hashimoto T, Yoshida T, Hasegawa T, Haraguchi T, Kanahara N, Shiraishi T, Fujisaki M, Fukami G. A randomised, double-blind, placebo-controlled trial of tropisetron in patients with schizophrenia. Annals of General Psychiatry. 2010 Jun 24;9(1):27.
46	Kaul I, Sawchak S, Correll CU, Kakar R, Breier A, Zhu H, Miller AC, Paul SM, Brannan SK. Efficacy and safety of the muscarinic receptor agonist KarXT (xanomeline–trospium) in schizophrenia (EMERGENT-2) in the USA: results from a randomised, double-blind, placebo-controlled, flexible-dose phase 3 trial. The Lancet. 2024 Jan 13;403(10422):160-70.
47	https://www.ema.europa.eu
48	Singer EP, Kolischenko A. Seizures due to theophylline overdose. Chest. 1985 Jun 1;87(6):755-7.
49	Blight AR. Treatment of walking impairment in multiple sclerosis with dalfampridine. Therapeutic advances in neurological disorders. 2011 Mar;4(2):99-109.
50	Shelton RC, Grebb JA, Freed WJ. Induction of seizures in mice by intracerebroventricular administration of the calcium channel agonist BAY k 8644. Brain research. 1987 Feb 3;402(2):399-402.
51	Perucca E, Bialer M, White HS. New GABA-targeting therapies for the treatment of seizures and epilepsy: I. Role of GABA as a modulator of seizure activity and recently approved medications acting on the GABA system. CNS drugs. 2023 Sep;37(9):755-79.
52	Kumar A, Nidhi S, Manveen B, Sumitra S. A review on chemical induced kindling models of epilepsy. J Vet Med Res. 2016;3(3):1-6.
53	Catalano G, Catalano MC, Alberts VA. Famotidine-associated delirium: A series of six cases. Psychosomatics. 1996 Jul 1;37(4):349-55.
54	Yamasaki M, Fukuda Y, Tanimoto A, Narahara M, Kawaguchi Y, Ushiroda H, Fukuda S, Murakami T, Maeda Y. Reduction in the rate of postoperative delirium by switching from famotidine to omeprazole in Japanese hepatectomized recipients. Journal of Pharmaceutical Health Care and Sciences. 2019 May 7;5(1):10.
55	Malone RW, Tisdall P, Fremont-Smith P, Liu Y, Huang XP, White KM, Miorin L, Moreno E, Alon A, Delaforge E, Hennecker CD. COVID-19: famotidine, histamine, mast cells, and mechanisms. Frontiers in Pharmacology. 2021 Mar 23;12:633680.
56	Tamburin S, Faccini M, Casari R, Federico A, Morbioli L, Franchini E, Bongiovanni LG, Lugoboni F. Low risk of seizures with slow flumazenil infusion and routine anticonvulsant prophylaxis for high-dose benzodiazepine dependence. Journal of Psychopharmacology. 2017 Oct;31(10):1369-73.
57	Penninga EI, Graudal N, Ladekarl MB, Jürgens G. Adverse events associated with flumazenil treatment for the management of suspected benzodiazepine intoxication–a systematic review with meta‐analyses of randomised trials. Basic & clinical pharmacology & toxicology. 2016 Jan;118(1):37-44.
58	Gupta PK, Barone G, Gurley BJ, Fifer EK, Hendrickson HP. Hydrastine pharmacokinetics and metabolism after a single oral dose of goldenseal (Hydrastis canadensis) to humans. Drug Metabolism and Disposition. 2015 Apr 1;43(4):534-52.
59	Huang JH, Johnston GA. (+)-Hydrastine, a potent competitive antagonist at mammalian GABAA receptors. British journal of pharmacology. 1990 Apr;99(4):727.
60	https://go.drugbank.com
61	Nadler JV, Perry BW, Cotman CW. Intraventricular kainic acid preferentially destroys hippocampal pyramidal cells. Nature. 1978 Feb 16;271(5646).
62	Hsu YH, Lee WT, Chang C. Multiparametric MRI evaluation of kainic acid-induced neuronal activation in rat hippocampus. Brain. 2007 Dec 1;130(12):3124-34.
63	Coyle JT, Schwarcz R. The discovery and characterization of targeted perikaryal-specific brain lesions with excitotoxins. Frontiers in Neuroscience. 2020 Sep 8;14:927.
64	U.S. Food and Drug Administration. Lindane prescribing information or drug safety communication [Internet]. Available from: https://www.fda.gov/drugs/postmarket-drug-safety-information-patients-and-providers/lindane-shampoo-and-lindane-lotion
65	https://www.drugs.com
66	Schlick KH, Hemmen TM, Lyden PD. Seizures and meperidine: overstated and underutilized. Therapeutic Hypothermia and Temperature Management. 2015 Dec 1;5(4):223-7.
67	Hassan H, Bastani B, Gellens M. Successful treatment of normeperidine neurotoxicity by hemodialysis. American journal of kidney diseases. 2000 Jan 1;35(1):146-9.
68	Shah LM, Kranz PG, Anzai Y, Hutchins TA, Gibbs WN, Pierson N, Aldred BW, Wiggins RH. Critical assessment of myelography practices: a call for rational guideline revision. American Journal of Neuroradiology. 2018 Dec 1;39(12):2378-84.
69	Killebrew K, Whaley RA, Hayward JN, Scatliff JH. Complications of metrizamide myelography. Archives of neurology. 1983 Feb 1;40(2):78-80.
70	Jouglard J, Perringue C, Goujard J, Servetti A, David JM. Evaluation by poison control centers of minaprine from the modification of tablet dosages. Therapie. 1996 Sep 1;51(5):582-5
71	Sinor JD, Du S, Venneti S, Blitzblau RC, Leszkiewicz DN, Rosenberg PA, Aizenman E. NMDA and glutamate evoke excitotoxicity at distinct cellular locations in rat cortical neurons in vitro. Journal of Neuroscience. 2000 Dec 1;20(23):8831-7.
72	Dvoriantchikova G, Fleishaker M, Ivanov D. Molecular mechanisms of NMDA excitotoxicity in the retina. Scientific reports. 2023 Oct 27;13(1):18471.
73	Lee M, Kim EJ, Yum MS. Early developmental changes in a rat model of malformations of cortical development: Abnormal neuronal migration and altered response to NMDA-induced excitotoxic injury. Experimental Neurology. 2024 Jun 1;376:114759.
74	Roger C, Louart B. Beta-lactams toxicity in the intensive care unit: an underestimated collateral damage?. Microorganisms. 2021 Jul 14;9(7):1505.
75	Radkowski P, Oszytko J, Sobolewski K, Trachte F, Onichimowski D, Majewska M. The effect of antibiotics on the nervous system: importance for anesthesiology and intensive care. Antibiotics. 2025 Jun 19;14(6):622.
76	Yang CL, Jing JJ, Fu SY, Zhong YL, Su XZ, Shi ZM, Wu XZ, Yang F, Chen GZ. Ropivacaine-induced seizures evoked pain sensitization in rats: participation of 5-HT/5-HT3R. Neurotoxicology. 2022 Dec 1;93:173-85.
77	Lee SH, Park M, Ok SH, Hwang Y, Park KE, Bae SI, Yoon S, Sohn JT. Early lipid emulsion treatment of central nervous system symptoms induced by ropivacaine toxicity: a case report. American Journal of Therapeutics. 2021 Nov 1;28(6):e736-8.
78	https://www.cmaj.ca
79	Glauser T, Kluger G, Sachdeo R, Krauss G, Perdomo C, Arroyo S. Rufinamide for generalized seizures associated with Lennox–Gastaut syndrome. Neurology. 2008 May 20;70(21):1950-8.
80	National Institute of Diabetes and Digestive and Kidney Diseases (US). LiverTox: clinical and research information on drug-induced liver injury. National Institute of Diabetes and Digestive and Kidney Diseases; 2012.
81	Wheless JW, Vazquez B. Rufinamide: a novel broad-spectrum antiepileptic drug. Epilepsy Currents. 2010 Jan;10(1):1-6.
82	Otter J, D'Orazio JL. Strychnine toxicity. InStatPearls [Internet] 2023 Aug 7. StatPearls Publishing.
83	U.S. Food and Drug Administration. Tiagabine prescribing information or drug safety communication [Internet]. Available from: https://www.fda.gov/drugs/postmarket-drug-safety-information-patients-and-providers/tiagabine-hydrochloride-marketed-gabitril-information
84	https://labeling.pfizer.com
